# Repeated intermittent clenbuterol administration induces exposure history-dependent proteomic remodeling in mouse skeletal muscle

**DOI:** 10.64898/2026.07.24.740506

**Authors:** Keisuke Hitachi, Hisateru Yamaguchi, Yuri Kiyofuji, Kunihiro Tsuchida

**Affiliations:** Division for Therapies against Intractable Diseases, Center for Medical Science, Fujita Health University, Toyoake, Japan; Department of Management Nutrition, Aichi Gakusen University, Okazaki, Japan; Department of Biomedical Molecular Sciences, Fujita Health University School of Medicine, Toyoake, Japan

**Keywords:** clenbuterol, skeletal muscle, β2-adrenergic stimulation, proteomics, muscle hypertrophy, repeated exposure

## Abstract

Clenbuterol (CB), a β2-adrenergic receptor agonist, is known to increase skeletal muscle mass. However, because its effects are influenced by treatment duration, dose, and β-adrenergic receptor responsiveness, it remains unclear how extended intermittent CB exposure alters the skeletal muscle proteome. In this study, we established a repeated intermittent CB administration model in mice and compared the effects of single and repeated CB exposure on plantaris muscle using label-free quantitative proteomics. Repeated CB exposure produced a more evident muscle-weight response than single exposure under the same long-term experimental timeline. Proteomic profiling revealed that repeated CB exposure was not a simple reproduction or amplification of the single CB response, but was associated with distinct changes in sarcomere-associated, tissue-remodeling-related, membrane-trafficking-related, and metabolic proteins. Integrated response-class analysis further identified multiple patterns of protein regulation, including shared CB-responsive proteins and proteins preferentially identified as changed under repeated CB conditions. Immunoblotting validated representative proteins from these response classes: Klhl40 and Napa as shared CB-responsive proteins, Galectin-3 as a strongly CB-responsive remodeling-related protein, and Rab18 as a protein change more clearly detected under repeated CB conditions. Together, these findings indicate that repeated intermittent CB exposure induces exposure history-dependent proteomic remodeling in skeletal muscle. This study provides a resource for understanding the molecular consequences of repeated CB exposure and for future mechanistic studies of β2-adrenergic stimulation-induced skeletal muscle adaptation.
