## Supplementary Table 1 for "Repeated intermittent clenbuterol administration induces exposure history-dependent proteomic remodeling in mouse skeletal muscle"

### Sheet: SingleCB_vs_Control
Accession	Description	Entry name	Number of Peptides	log2 fold change	p-value
Q9D783	Kelch-like protein 40 OS=Mus musculus OX=10090 GN=Klhl40 PE=1 SV=1	KLH40_MOUSE	18	0.9267	0.000324099
Q9DB05	Alpha-soluble NSF attachment protein OS=Mus musculus OX=10090 GN=Napa PE=1 SV=1	SNAA_MOUSE	11	0.881016	0.000324865
Q8BGC4	Prostaglandin reductase-3 OS=Mus musculus OX=10090 GN=Zadh2 PE=1 SV=1	PTGR3_MOUSE	4	-0.857521	0.000544721
Q8BLY2	Threonine--tRNA ligase 2, cytoplasmic OS=Mus musculus OX=10090 GN=Tars3 PE=1 SV=1	SYTC2_MOUSE	5	1.47739	0.000835899
Q9DBC7	cAMP-dependent protein kinase type I-alpha regulatory subunit OS=Mus musculus OX=10090 GN=Prkar1a PE=1 SV=3	KAP0_MOUSE	3	-2.07162	0.00129467
Q8R3Z5-3	Isoform 3 of Voltage-dependent L-type calcium channel subunit beta-1 OS=Mus musculus OX=10090 GN=Cacnb1	CACB1_MOUSE	15	0.667512	0.00144034
P16110	Galectin-3 OS=Mus musculus OX=10090 GN=Lgals3 PE=1 SV=3	LEG3_MOUSE	2	3.26708	0.00147246
Q7TNG5	Echinoderm microtubule-associated protein-like 2 OS=Mus musculus OX=10090 GN=Eml2 PE=1 SV=1	EMAL2_MOUSE	3	-1.7462	0.00203862
P54726	UV excision repair protein RAD23 homolog A OS=Mus musculus OX=10090 GN=Rad23a PE=1 SV=2	RD23A_MOUSE	5	0.93194	0.00243888
O35459	Delta(3,5)-Delta(2,4)-dienoyl-CoA isomerase, mitochondrial OS=Mus musculus OX=10090 GN=Ech1 PE=1 SV=1	ECH1_MOUSE	11	-0.598056	0.00259936
P70402	Myosin-binding protein H OS=Mus musculus OX=10090 GN=Mybph PE=2 SV=2	MYBPH_MOUSE	10	3.60916	0.00273113
P40936	Indolethylamine N-methyltransferase OS=Mus musculus OX=10090 GN=Inmt PE=1 SV=1	INMT_MOUSE	5	-1.49954	0.00311682
Q9JK42	[Pyruvate dehydrogenase (acetyl-transferring)] kinase isozyme 2, mitochondrial OS=Mus musculus OX=10090 GN=Pdk2 PE=1 SV=2	PDK2_MOUSE	10	-0.89958	0.00447663
Q9WV06	Ankyrin repeat domain-containing protein 2 OS=Mus musculus OX=10090 GN=Ankrd2 PE=1 SV=3	ANKR2_MOUSE	13	0.607868	0.00619176
P70266	6-phosphofructo-2-kinase/fructose-2,6-bisphosphatase 1 OS=Mus musculus OX=10090 GN=Pfkfb1 PE=1 SV=2	F261_MOUSE	7	-0.92293	0.00679613
Q8C7E7	Starch-binding domain-containing protein 1 OS=Mus musculus OX=10090 GN=Stbd1 PE=1 SV=1	STBD1_MOUSE	6	1.31085	0.00696821
Q9CQH7	Transcription factor BTF3 homolog 4 OS=Mus musculus OX=10090 GN=Btf3l4 PE=1 SV=1	BT3L4_MOUSE	2	0.802086	0.00979449
Q149B8	PGC-1 and ERR-induced regulator in muscle protein 1 OS=Mus musculus OX=10090 GN=Perm1 PE=1 SV=2	PERM1_MOUSE	7	-1.64961	0.0110168
P46412	Glutathione peroxidase 3 OS=Mus musculus OX=10090 GN=Gpx3 PE=1 SV=2	GPX3_MOUSE	4	-0.858028	0.0110535
Q9CPU4	Microsomal glutathione S-transferase 3 OS=Mus musculus OX=10090 GN=Mgst3 PE=1 SV=1	MGST3_MOUSE	7	-0.629008	0.0118467
Q5DTJ9	Myopalladin OS=Mus musculus OX=10090 GN=Mypn PE=1 SV=2	MYPN_MOUSE	16	0.669238	0.0129866
Q64522	Histone H2A type 2-B OS=Mus musculus OX=10090 GN=H2ac21 PE=1 SV=3	H2A2B_MOUSE	4	-0.627692	0.0138851
Q80W54	CAAX prenyl protease 1 homolog OS=Mus musculus OX=10090 GN=Zmpste24 PE=1 SV=2	FACE1_MOUSE	2	-0.926405	0.0150092
Q8R2G4	Ecto-ADP-ribosyltransferase 3 OS=Mus musculus OX=10090 GN=Art3 PE=1 SV=2	NAR3_MOUSE	9	-0.818205	0.0211122
P0DMN7	S-adenosylmethionine decarboxylase proenzyme 1 OS=Mus musculus OX=10090 GN=Amd1 PE=1 SV=1	DCAM1_MOUSE	5	-0.737083	0.0240494
Q9R0H0	Peroxisomal acyl-coenzyme A oxidase 1 OS=Mus musculus OX=10090 GN=Acox1 PE=1 SV=5	ACOX1_MOUSE	8	-1.37925	0.0267136
Q99LM3	Smoothelin-like protein 1 OS=Mus musculus OX=10090 GN=Smtnl1 PE=1 SV=1	SMTL1_MOUSE	5	-1.50722	0.0277901
Q3THE2	Myosin regulatory light chain 12B OS=Mus musculus OX=10090 GN=Myl12b PE=1 SV=2	ML12B_MOUSE	4	-1.3642	0.0279236
Q3V009	Transmembrane emp24 domain-containing protein 1 OS=Mus musculus OX=10090 GN=Tmed1 PE=1 SV=1	TMED1_MOUSE	2	-1.64958	0.0282207
Q99MN1	Lysine--tRNA ligase OS=Mus musculus OX=10090 GN=Kars1 PE=1 SV=1	SYK_MOUSE	5	-0.777461	0.0285279
Q8R1K4	5-phosphohydroxy-L-lysine phospho-lyase OS=Mus musculus OX=10090 GN=Phykpl PE=1 SV=1	AT2L2_MOUSE	2	-1.78475	0.0297265
Q9DBF1-2	Isoform 2 of Alpha-aminoadipic semialdehyde dehydrogenase OS=Mus musculus OX=10090 GN=Aldh7a1	AL7A1_MOUSE	7	-1.16275	0.030558
Q9JLT4	Thioredoxin reductase 2, mitochondrial OS=Mus musculus OX=10090 GN=Txnrd2 PE=1 SV=4	TRXR2_MOUSE	2	1.26175	0.0310275
Q99J39	Malonyl-CoA decarboxylase, mitochondrial OS=Mus musculus OX=10090 GN=Mlycd PE=1 SV=1	DCMC_MOUSE	3	-2.0714	0.033257
Q6GQT9	Nodal modulator 1 OS=Mus musculus OX=10090 GN=Nomo1 PE=1 SV=1	NOMO1_MOUSE	2	1.83232	0.036562
Q8K010	5-oxoprolinase OS=Mus musculus OX=10090 GN=Oplah PE=1 SV=1	OPLA_MOUSE	9	-1.49098	0.038124
Q8BJY1	26S proteasome non-ATPase regulatory subunit 5 OS=Mus musculus OX=10090 GN=Psmd5 PE=1 SV=4	PSMD5_MOUSE	2	1.60171	0.0382418
Q9DC50	Peroxisomal carnitine O-octanoyltransferase OS=Mus musculus OX=10090 GN=Crot PE=1 SV=1	OCTC_MOUSE	5	1.61415	0.0389934
O89023	Tripeptidyl-peptidase 1 OS=Mus musculus OX=10090 GN=Tpp1 PE=1 SV=2	TPP1_MOUSE	2	-1.01445	0.0389943
Q91V61	Sideroflexin-3 OS=Mus musculus OX=10090 GN=Sfxn3 PE=1 SV=1	SFXN3_MOUSE	4	2.31922	0.0390521
Q9QZ06	Toll-interacting protein OS=Mus musculus OX=10090 GN=Tollip PE=1 SV=1	TOLIP_MOUSE	3	1.75401	0.0392547
P62242	40S ribosomal protein S8 OS=Mus musculus OX=10090 GN=Rps8 PE=1 SV=2	RS8_MOUSE	4	0.816768	0.0393878
O09110	Dual specificity mitogen-activated protein kinase kinase 3 OS=Mus musculus OX=10090 GN=Map2k3 PE=1 SV=2	MP2K3_MOUSE	11	0.608412	0.0405339
Q9JLV5	Cullin-3 OS=Mus musculus OX=10090 GN=Cul3 PE=1 SV=1	CUL3_MOUSE	4	1.09533	0.0412136
Q9EQP2	EH domain-containing protein 4 OS=Mus musculus OX=10090 GN=Ehd4 PE=1 SV=1	EHD4_MOUSE	14	1.10569	0.0413635
P57759	Endoplasmic reticulum resident protein 29 OS=Mus musculus OX=10090 GN=Erp29 PE=1 SV=2	ERP29_MOUSE	3	-1.12283	0.0441496
Q61735	Leukocyte surface antigen CD47 OS=Mus musculus OX=10090 GN=Cd47 PE=1 SV=2	CD47_MOUSE	2	-1.35235	0.0455632
Q8R1Q8	Cytoplasmic dynein 1 light intermediate chain 1 OS=Mus musculus OX=10090 GN=Dync1li1 PE=1 SV=1	DC1L1_MOUSE	6	0.959671	0.0473752
P15508	Spectrin beta chain, erythrocytic OS=Mus musculus OX=10090 GN=Sptb PE=1 SV=4	SPTB1_MOUSE	30	1.02357	0.0473905

### Sheet: RepeatedCB_vs_Control
Accession	Description	Entry name	Number of Peptides	log2 fold change	p-value
P97371	Proteasome activator complex subunit 1 OS=Mus musculus OX=10090 GN=Psme1 PE=1 SV=2	PSME1_MOUSE	7	-1.64214	2.90603e-05
Q9DB05	Alpha-soluble NSF attachment protein OS=Mus musculus OX=10090 GN=Napa PE=1 SV=1	SNAA_MOUSE	11	0.910339	3.87399e-05
P16110	Galectin-3 OS=Mus musculus OX=10090 GN=Lgals3 PE=1 SV=3	LEG3_MOUSE	2	4.2173	4.47666e-05
Q9D783	Kelch-like protein 40 OS=Mus musculus OX=10090 GN=Klhl40 PE=1 SV=1	KLH40_MOUSE	18	0.883865	0.000133065
Q9CX34	Protein SGT1 homolog OS=Mus musculus OX=10090 GN=Sugt1 PE=1 SV=3	SGT1_MOUSE	8	0.641287	0.000717428
Q91V41	Ras-related protein Rab-14 OS=Mus musculus OX=10090 GN=Rab14 PE=1 SV=3	RAB14_MOUSE	5	0.637385	0.00100183
P70402	Myosin-binding protein H OS=Mus musculus OX=10090 GN=Mybph PE=2 SV=2	MYBPH_MOUSE	10	3.93914	0.00119747
O08579	Emerin OS=Mus musculus OX=10090 GN=Emd PE=1 SV=1	EMD_MOUSE	2	-0.641263	0.00135691
Q71LX4	Talin-2 OS=Mus musculus OX=10090 GN=Tln2 PE=1 SV=3	TLN2_MOUSE	13	-0.980361	0.00169141
Q78PY7	Staphylococcal nuclease domain-containing protein 1 OS=Mus musculus OX=10090 GN=Snd1 PE=1 SV=1	SND1_MOUSE	6	2.63118	0.00236043
O70209	PDZ and LIM domain protein 3 OS=Mus musculus OX=10090 GN=Pdlim3 PE=1 SV=1	PDLI3_MOUSE	11	0.624522	0.00236941
P28652	Calcium/calmodulin-dependent protein kinase type II subunit beta OS=Mus musculus OX=10090 GN=Camk2b PE=1 SV=2	KCC2B_MOUSE	9	0.603199	0.00252896
Q64310	Surfeit locus protein 4 OS=Mus musculus OX=10090 GN=Surf4 PE=1 SV=1	SURF4_MOUSE	4	0.656654	0.00269674
Q8VCR8	Myosin light chain kinase 2, skeletal/cardiac muscle OS=Mus musculus OX=10090 GN=Mylk2 PE=1 SV=2	MYLK2_MOUSE	20	0.591172	0.00277581
P97355	Spermine synthase OS=Mus musculus OX=10090 GN=Sms PE=1 SV=1	SPSY_MOUSE	15	0.99746	0.0028359
Q99LD8	N(G),N(G)-dimethylarginine dimethylaminohydrolase 2 OS=Mus musculus OX=10090 GN=Ddah2 PE=1 SV=1	DDAH2_MOUSE	2	0.604588	0.00307483
Q8C7E7	Starch-binding domain-containing protein 1 OS=Mus musculus OX=10090 GN=Stbd1 PE=1 SV=1	STBD1_MOUSE	6	1.13053	0.00416776
Q6P3A8	2-oxoisovalerate dehydrogenase subunit beta, mitochondrial OS=Mus musculus OX=10090 GN=Bckdhb PE=1 SV=2	ODBB_MOUSE	4	-1.00103	0.00527308
Q6GQT9	Nodal modulator 1 OS=Mus musculus OX=10090 GN=Nomo1 PE=1 SV=1	NOMO1_MOUSE	2	1.82777	0.00593939
P24549	Aldehyde dehydrogenase 1A1 OS=Mus musculus OX=10090 GN=Aldh1a1 PE=1 SV=5	AL1A1_MOUSE	13	-0.701162	0.00639599
Q9DBC7	cAMP-dependent protein kinase type I-alpha regulatory subunit OS=Mus musculus OX=10090 GN=Prkar1a PE=1 SV=3	KAP0_MOUSE	3	-1.67478	0.0064463
P47791	Glutathione reductase, mitochondrial OS=Mus musculus OX=10090 GN=Gsr PE=1 SV=3	GSHR_MOUSE	6	0.640475	0.00756062
Q149B8	PGC-1 and ERR-induced regulator in muscle protein 1 OS=Mus musculus OX=10090 GN=Perm1 PE=1 SV=2	PERM1_MOUSE	7	-1.67639	0.00770139
P84078	ADP-ribosylation factor 1 OS=Mus musculus OX=10090 GN=Arf1 PE=1 SV=2	ARF1_MOUSE	9	-0.692407	0.0086311
P56695	Wolframin OS=Mus musculus OX=10090 GN=Wfs1 PE=1 SV=1	WFS1_MOUSE	7	-0.612901	0.00877011
Q922J3	CAP-Gly domain-containing linker protein 1 OS=Mus musculus OX=10090 GN=Clip1 PE=1 SV=1	CLIP1_MOUSE	27	0.58727	0.00900716
Q9DC50	Peroxisomal carnitine O-octanoyltransferase OS=Mus musculus OX=10090 GN=Crot PE=1 SV=1	OCTC_MOUSE	5	1.80573	0.00905412
Q99MS7	EH domain-binding protein 1-like protein 1 OS=Mus musculus OX=10090 GN=Ehbp1l1 PE=1 SV=1	EH1L1_MOUSE	22	0.796215	0.0104133
Q9CPV4	Glyoxalase domain-containing protein 4 OS=Mus musculus OX=10090 GN=Glod4 PE=1 SV=1	GLOD4_MOUSE	7	1.81463	0.0104919
P62242	40S ribosomal protein S8 OS=Mus musculus OX=10090 GN=Rps8 PE=1 SV=2	RS8_MOUSE	4	1.16663	0.0111312
O55028	[3-methyl-2-oxobutanoate dehydrogenase [lipoamide]] kinase, mitochondrial OS=Mus musculus OX=10090 GN=Bckdk PE=1 SV=1	BCKD_MOUSE	4	-1.42618	0.011226
P70236	Dual specificity mitogen-activated protein kinase kinase 6 OS=Mus musculus OX=10090 GN=Map2k6 PE=1 SV=1	MP2K6_MOUSE	9	-0.640195	0.0113294
Q91Z83	Myosin-7 OS=Mus musculus OX=10090 GN=Myh7 PE=2 SV=1	MYH7_MOUSE	55	-2.12096	0.0125406
Q9D273	Corrinoid adenosyltransferase OS=Mus musculus OX=10090 GN=Mmab PE=1 SV=1	MMAB_MOUSE	3	-1.76193	0.0128992
Q9CY50	Translocon-associated protein subunit alpha OS=Mus musculus OX=10090 GN=Ssr1 PE=1 SV=1	SSRA_MOUSE	3	0.744039	0.0129255
G3UW82	Myosin, heavy polypeptide 2, skeletal muscle, adult OS=Mus musculus OX=10090 GN=Myh2 PE=1 SV=1	G3UW82_MOUSE	165	-0.768831	0.0135484
P62855	40S ribosomal protein S26 OS=Mus musculus OX=10090 GN=Rps26 PE=1 SV=3	RS26_MOUSE	2	0.642597	0.0147249
Q8VCT4	Carboxylesterase 1D OS=Mus musculus OX=10090 GN=Ces1d PE=1 SV=1	CES1D_MOUSE	11	-1.57629	0.015372
Q99J99	3-mercaptopyruvate sulfurtransferase OS=Mus musculus OX=10090 GN=Mpst PE=1 SV=4	THTM_MOUSE	8	-0.680669	0.0165007
Q9DCS2	Methyltransferase-like 26 OS=Mus musculus OX=10090 GN=Mettl26 PE=1 SV=1	MTL26_MOUSE	2	1.21514	0.0167454
Q9QZD9	Eukaryotic translation initiation factor 3 subunit I OS=Mus musculus OX=10090 GN=Eif3i PE=1 SV=1	EIF3I_MOUSE	3	0.862635	0.0168034
Q9JLH8	Tropomodulin-4 OS=Mus musculus OX=10090 GN=Tmod4 PE=2 SV=1	TMOD4_MOUSE	12	-0.62367	0.0170985
Q9JLV5	Cullin-3 OS=Mus musculus OX=10090 GN=Cul3 PE=1 SV=1	CUL3_MOUSE	4	-1.55719	0.0174645
Q61735	Leukocyte surface antigen CD47 OS=Mus musculus OX=10090 GN=Cd47 PE=1 SV=2	CD47_MOUSE	2	-1.58774	0.0175635
Q9Z2K1	Keratin, type I cytoskeletal 16 OS=Mus musculus OX=10090 GN=Krt16 PE=1 SV=3	K1C16_MOUSE	12	2.32874	0.0176371
Q3V009	Transmembrane emp24 domain-containing protein 1 OS=Mus musculus OX=10090 GN=Tmed1 PE=1 SV=1	TMED1_MOUSE	2	-2.04783	0.0177501
Q8R5A0	N-lysine methyltransferase SMYD2 OS=Mus musculus OX=10090 GN=Smyd2 PE=1 SV=1	SMYD2_MOUSE	2	1.56307	0.0179106
P54726	UV excision repair protein RAD23 homolog A OS=Mus musculus OX=10090 GN=Rad23a PE=1 SV=2	RD23A_MOUSE	5	0.92721	0.0181947
P60670	Nuclear protein localization protein 4 homolog OS=Mus musculus OX=10090 GN=Nploc4 PE=1 SV=3	NPL4_MOUSE	6	-0.919132	0.0182361
P46412	Glutathione peroxidase 3 OS=Mus musculus OX=10090 GN=Gpx3 PE=1 SV=2	GPX3_MOUSE	4	-0.822468	0.0192747
Q99J39	Malonyl-CoA decarboxylase, mitochondrial OS=Mus musculus OX=10090 GN=Mlycd PE=1 SV=1	DCMC_MOUSE	3	-1.5459	0.0193136
Q3UHB1	5'-nucleotidase domain-containing protein 3 OS=Mus musculus OX=10090 GN=Nt5dc3 PE=1 SV=1	NT5D3_MOUSE	6	0.608817	0.0194028
P35293	Ras-related protein Rab-18 OS=Mus musculus OX=10090 GN=Rab18 PE=1 SV=2	RAB18_MOUSE	7	0.729907	0.0218788
Q63810	Calcineurin subunit B type 1 OS=Mus musculus OX=10090 GN=Ppp3r1 PE=1 SV=3	CANB1_MOUSE	7	0.6417	0.0222889
Q7TQ95	Endoplasmic reticulum junction formation protein lunapark OS=Mus musculus OX=10090 GN=Lnpk PE=1 SV=1	LNP_MOUSE	4	1.45378	0.0244853
Q9D6Y9	1,4-alpha-glucan-branching enzyme OS=Mus musculus OX=10090 GN=Gbe1 PE=1 SV=1	GLGB_MOUSE	17	0.73573	0.0245966
Q9CX56	26S proteasome non-ATPase regulatory subunit 8 OS=Mus musculus OX=10090 GN=Psmd8 PE=1 SV=2	PSMD8_MOUSE	5	0.638675	0.025156
Q9EQP2	EH domain-containing protein 4 OS=Mus musculus OX=10090 GN=Ehd4 PE=1 SV=1	EHD4_MOUSE	14	1.30431	0.0279748
Q9D1X0	Nucleolar protein 3 OS=Mus musculus OX=10090 GN=Nol3 PE=1 SV=1	NOL3_MOUSE	8	0.607356	0.0283837
Q9JHU4	Cytoplasmic dynein 1 heavy chain 1 OS=Mus musculus OX=10090 GN=Dync1h1 PE=1 SV=2	DYHC1_MOUSE	50	0.796491	0.0297319
P70302	Stromal interaction molecule 1 OS=Mus musculus OX=10090 GN=Stim1 PE=1 SV=2	STIM1_MOUSE	10	0.612522	0.0298974
Q9Z2I8	Succinate--CoA ligase [GDP-forming] subunit beta, mitochondrial OS=Mus musculus OX=10090 GN=Suclg2 PE=1 SV=3	SUCB2_MOUSE	13	-1.15545	0.0331764
P23198	Chromobox protein homolog 3 OS=Mus musculus OX=10090 GN=Cbx3 PE=1 SV=2	CBX3_MOUSE	2	-2.08803	0.0332464
O54786	DNA fragmentation factor subunit alpha OS=Mus musculus OX=10090 GN=Dffa PE=1 SV=2	DFFA_MOUSE	2	0.904552	0.0349324
P62843	40S ribosomal protein S15 OS=Mus musculus OX=10090 GN=Rps15 PE=1 SV=2	RS15_MOUSE	3	1.28762	0.0361508
Q9DD18	D-aminoacyl-tRNA deacylase 1 OS=Mus musculus OX=10090 GN=Dtd1 PE=1 SV=2	DTD1_MOUSE	2	1.02992	0.0361563
P61759	Prefoldin subunit 3 OS=Mus musculus OX=10090 GN=Vbp1 PE=1 SV=2	PFD3_MOUSE	2	0.739216	0.0366397
Q60960	Importin subunit alpha-5 OS=Mus musculus OX=10090 GN=Kpna1 PE=1 SV=2	IMA5_MOUSE	3	2.48882	0.0372918
Q8R2Q4	Ribosome-releasing factor 2, mitochondrial OS=Mus musculus OX=10090 GN=Gfm2 PE=1 SV=2	RRF2M_MOUSE	6	2.16642	0.0395416
P35282	Ras-related protein Rab-21 OS=Mus musculus OX=10090 GN=Rab21 PE=1 SV=4	RAB21_MOUSE	4	0.728814	0.0399742
E9QA62	Leiomodin-3 OS=Mus musculus OX=10090 GN=Lmod3 PE=1 SV=1	LMOD3_MOUSE	7	-0.865843	0.0415869
Q6PHZ2	Calcium/calmodulin-dependent protein kinase type II subunit delta OS=Mus musculus OX=10090 GN=Camk2d PE=1 SV=1	KCC2D_MOUSE	9	0.632261	0.0442469
Q9Z204	Heterogeneous nuclear ribonucleoproteins C1/C2 OS=Mus musculus OX=10090 GN=Hnrnpc PE=1 SV=1	HNRPC_MOUSE	5	-1.08224	0.0446553
Q8BTY1	Kynurenine--oxoglutarate transaminase 1 OS=Mus musculus OX=10090 GN=Kyat1 PE=1 SV=1	KAT1_MOUSE	5	1.09591	0.0459127

### Sheet: RepeatedCB_vs_SingleCB
Accession	Description	Entry name	Number of Peptides	log2 fold change	p-value
Q8BLY2	Threonine--tRNA ligase 2, cytoplasmic OS=Mus musculus OX=10090 GN=Tars3 PE=1 SV=1	SYTC2_MOUSE	5	-1.73563	0.0011875
Q9JLV5	Cullin-3 OS=Mus musculus OX=10090 GN=Cul3 PE=1 SV=1	CUL3_MOUSE	4	-2.65252	0.0013647
Q00519	Xanthine dehydrogenase/oxidase OS=Mus musculus OX=10090 GN=Xdh PE=1 SV=5	XDH_MOUSE	2	-1.14053	0.0030518
Q9JKB3-2	Isoform 2 of Y-box-binding protein 3 OS=Mus musculus OX=10090 GN=Ybx3	YBOX3_MOUSE	12	2.776	0.00406584
P19246	Neurofilament heavy polypeptide OS=Mus musculus OX=10090 GN=Nefh PE=1 SV=3	NFH_MOUSE	12	-1.69366	0.00537307
P17426	AP-2 complex subunit alpha-1 OS=Mus musculus OX=10090 GN=Ap2a1 PE=1 SV=1	AP2A1_MOUSE	5	0.975658	0.00727209
Q9CQV1	Mitochondrial import inner membrane translocase subunit TIM16 OS=Mus musculus OX=10090 GN=Pam16 PE=1 SV=1	TIM16_MOUSE	2	-2.16422	0.0091444
P11438	Lysosome-associated membrane glycoprotein 1 OS=Mus musculus OX=10090 GN=Lamp1 PE=1 SV=2	LAMP1_MOUSE	3	0.941186	0.0100699
Q921F2	TAR DNA-binding protein 43 OS=Mus musculus OX=10090 GN=Tardbp PE=1 SV=1	TADBP_MOUSE	4	0.602061	0.011215
P42125	Enoyl-CoA delta isomerase 1, mitochondrial OS=Mus musculus OX=10090 GN=Eci1 PE=1 SV=2	ECI1_MOUSE	11	0.884082	0.0120355
Q99LM3	Smoothelin-like protein 1 OS=Mus musculus OX=10090 GN=Smtnl1 PE=1 SV=1	SMTL1_MOUSE	5	1.10578	0.013237
Q9R111	Guanine deaminase OS=Mus musculus OX=10090 GN=Gda PE=1 SV=1	GUAD_MOUSE	2	1.25219	0.0135188
Q8R1K4	5-phosphohydroxy-L-lysine phospho-lyase OS=Mus musculus OX=10090 GN=Phykpl PE=1 SV=1	AT2L2_MOUSE	2	1.95143	0.0145221
Q9WV06	Ankyrin repeat domain-containing protein 2 OS=Mus musculus OX=10090 GN=Ankrd2 PE=1 SV=3	ANKR2_MOUSE	13	-0.675391	0.014972
P51150	Ras-related protein Rab-7a OS=Mus musculus OX=10090 GN=Rab7a PE=1 SV=2	RAB7A_MOUSE	7	-0.62676	0.0150366
Q9QZ06	Toll-interacting protein OS=Mus musculus OX=10090 GN=Tollip PE=1 SV=1	TOLIP_MOUSE	3	-1.3837	0.0151607
Q8BIG7	Catechol O-methyltransferase domain-containing protein 1 OS=Mus musculus OX=10090 GN=Comtd1 PE=1 SV=1	CMTD1_MOUSE	4	0.749825	0.0156037
P18654	Ribosomal protein S6 kinase alpha-3 OS=Mus musculus OX=10090 GN=Rps6ka3 PE=1 SV=2	KS6A3_MOUSE	8	0.789219	0.0235127
Q8C7V8	Coiled-coil domain-containing protein 134 OS=Mus musculus OX=10090 GN=Ccdc134 PE=1 SV=1	CC134_MOUSE	2	1.60773	0.0276197
P13542	Myosin-8 OS=Mus musculus OX=10090 GN=Myh8 PE=2 SV=2	MYH8_MOUSE	125	-3.30653	0.0288008
P35293	Ras-related protein Rab-18 OS=Mus musculus OX=10090 GN=Rab18 PE=1 SV=2	RAB18_MOUSE	7	0.612911	0.0294837
Q8BTM8	Filamin-A OS=Mus musculus OX=10090 GN=Flna PE=1 SV=5	FLNA_MOUSE	19	0.792973	0.0317445
Q3UZA1	CapZ-interacting protein OS=Mus musculus OX=10090 GN=Rcsd1 PE=1 SV=1	CPZIP_MOUSE	7	-0.812595	0.0329769
Q9D1M0	Protein SEC13 homolog OS=Mus musculus OX=10090 GN=Sec13 PE=1 SV=3	SEC13_MOUSE	3	3.21588	0.0337214
Q02566	Myosin-6 OS=Mus musculus OX=10090 GN=Myh6 PE=1 SV=2	MYH6_MOUSE	54	0.732155	0.0348485
O55028	[3-methyl-2-oxobutanoate dehydrogenase [lipoamide]] kinase, mitochondrial OS=Mus musculus OX=10090 GN=Bckdk PE=1 SV=1	BCKD_MOUSE	4	-1.25221	0.0369086
Q6IRU2	Tropomyosin alpha-4 chain OS=Mus musculus OX=10090 GN=Tpm4 PE=1 SV=3	TPM4_MOUSE	7	1.65376	0.0386796
P13541	Myosin-3 OS=Mus musculus OX=10090 GN=Myh3 PE=2 SV=2	MYH3_MOUSE	64	0.716533	0.0388319
Q9DBG1	Sterol 26-hydroxylase, mitochondrial OS=Mus musculus OX=10090 GN=Cyp27a1 PE=1 SV=1	CP27A_MOUSE	2	1.14492	0.0461614
P50637	Translocator protein OS=Mus musculus OX=10090 GN=Tspo PE=1 SV=1	TSPO_MOUSE	3	1.93087	0.0467737
Q9JMC3	DnaJ homolog subfamily A member 4 OS=Mus musculus OX=10090 GN=Dnaja4 PE=1 SV=1	DNJA4_MOUSE	5	1.04816	0.0480987
P38060	Hydroxymethylglutaryl-CoA lyase, mitochondrial OS=Mus musculus OX=10090 GN=Hmgcl PE=1 SV=2	HMGCL_MOUSE	4	0.724188	0.0493388
