## Supplementary Table 2 for "Repeated intermittent clenbuterol administration induces exposure history-dependent proteomic remodeling in mouse skeletal muscle"

### Sheet: heatmap_class
Protein accession	Gene symbol	P value (single CB vs control)	log2 fold change (single CB vs control)	P value (repeated CB vs control)	log2 fold change (repeated CB vs control)	P value (repeated CB vs single CB)	log2 fold change (repeated CB vs single CB)	Significant in single CB vs control	Significant in repeated CB vs control	Significant in repeated CB vs single CB	Direction in single CB vs control	Direction in repeated CB vs control	Repeated/single response ratio	Delta log2FC (repeated − single)	Minimum P value across comparisons	Maximum absolute log2FC across comparisons	Response class label
P97371	Psme1	0.0851596	-0.89036	2.90603e-05	-1.64214	0.116967	-0.751783	FALSE	TRUE	FALSE	down	down	1.84436	-0.751783	2.90603e-05	1.64214	Repeated-specific
Q9CX34	Sugt1	0.0750606	0.69469	0.000717428	0.641287	0.876633	-0.0534036	FALSE	TRUE	FALSE	up	up	0.923126	-0.0534036	0.000717428	0.69469	Repeated-specific
Q91V41	Rab14	0.0316714	0.497721	0.00100183	0.637385	0.431209	0.139664	FALSE	TRUE	FALSE	weak	up	1.28061	0.139664	0.00100183	0.637385	Repeated-specific
O08579	Emd	0.358849	-0.429557	0.00135691	-0.641263	0.645676	-0.211705	FALSE	TRUE	FALSE	weak	down	1.49285	-0.211705	0.00135691	0.641263	Repeated-specific
Q71LX4	Tln2	0.0993338	-0.766291	0.00169141	-0.980361	0.611925	-0.21407	FALSE	TRUE	FALSE	down	down	1.27936	-0.21407	0.00169141	0.980361	Repeated-specific
Q78PY7	Snd1	0.201343	1.22346	0.00236043	2.63118	0.105009	1.40772	FALSE	TRUE	FALSE	up	up	2.15061	1.40772	0.00236043	2.63118	Repeated-specific
O70209	Pdlim3	0.01142	0.490768	0.00236941	0.624522	0.114191	0.133754	FALSE	TRUE	FALSE	weak	up	1.27254	0.133754	0.00236941	0.624522	Repeated-specific
P28652	Camk2b	0.233204	1.44604	0.00252896	0.603199	0.469407	-0.842845	FALSE	TRUE	FALSE	up	up	0.417137	-0.842845	0.00252896	1.44604	Repeated-specific
Q64310	Surf4	0.429785	0.187252	0.00269674	0.656654	0.0737559	0.469402	FALSE	TRUE	FALSE	weak	up	3.50679	0.469402	0.00269674	0.656654	Repeated-specific
Q8VCR8	Mylk2	0.0163029	0.496592	0.00277581	0.591172	0.49137	0.0945809	FALSE	TRUE	FALSE	weak	up	1.19046	0.0945809	0.00277581	0.591172	Repeated-specific
P97355	Sms	0.460356	0.276618	0.0028359	0.99746	0.0960467	0.720843	FALSE	TRUE	FALSE	weak	up	3.60592	0.720843	0.0028359	0.99746	Repeated-specific
Q99LD8	Ddah2	0.0485929	0.524087	0.00307483	0.604588	0.684153	0.0805008	FALSE	TRUE	FALSE	weak	up	1.1536	0.0805008	0.00307483	0.604588	Repeated-specific
Q6P3A8	Bckdhb	0.540396	-0.310329	0.00527308	-1.00103	0.161364	-0.690697	FALSE	TRUE	FALSE	weak	down	3.22569	-0.690697	0.00527308	1.00103	Repeated-specific
P24549	Aldh1a1	0.11273	-0.463347	0.00639599	-0.701162	0.427818	-0.237815	FALSE	TRUE	FALSE	weak	down	1.51325	-0.237815	0.00639599	0.701162	Repeated-specific
P47791	Gsr	0.39338	0.393024	0.00756062	0.640475	0.596928	0.247451	FALSE	TRUE	FALSE	weak	up	1.62961	0.247451	0.00756062	0.640475	Repeated-specific
P84078	Arf1	0.245626	-0.31314	0.0086311	-0.692407	0.181446	-0.379267	FALSE	TRUE	FALSE	weak	down	2.21117	-0.379267	0.0086311	0.692407	Repeated-specific
P56695	Wfs1	0.981066	-0.00891113	0.00877011	-0.612901	0.130121	-0.60399	FALSE	TRUE	FALSE	weak	down	68.7793	-0.60399	0.00877011	0.612901	Repeated-specific
Q922J3	Clip1	0.0103177	0.550005	0.00900716	0.58727	0.820963	0.0372641	FALSE	TRUE	FALSE	weak	up	1.06775	0.0372641	0.00900716	0.58727	Repeated-specific
Q99MS7	Ehbp1l1	0.113139	0.6095	0.0104133	0.796215	0.575864	0.186715	FALSE	TRUE	FALSE	up	up	1.30634	0.186715	0.0104133	0.796215	Repeated-specific
Q9CPV4	Glod4	0.271949	0.764479	0.0104919	1.81463	0.0603137	1.05015	FALSE	TRUE	FALSE	up	up	2.37368	1.05015	0.0104919	1.81463	Repeated-specific
O55028	Bckdk	0.742138	-0.173972	0.011226	-1.42618	0.0369086	-1.25221	FALSE	TRUE	TRUE	weak	down	8.1978	-1.25221	0.011226	1.42618	Repeated-specific
P70236	Map2k6	0.141183	-0.605924	0.0113294	-0.640195	0.918	-0.034271	FALSE	TRUE	FALSE	down	down	1.05656	-0.034271	0.0113294	0.640195	Repeated-specific
Q91Z83	Myh7	0.278509	-0.858511	0.0125406	-2.12096	0.163893	-1.26245	FALSE	TRUE	FALSE	down	down	2.47051	-1.26245	0.0125406	2.12096	Repeated-specific
Q9D273	Mmab	0.0794584	-0.609919	0.0128992	-1.76193	0.0553517	-1.15202	FALSE	TRUE	FALSE	down	down	2.8888	-1.15202	0.0128992	1.76193	Repeated-specific
Q9CY50	Ssr1	0.25685	0.913647	0.0129255	0.744039	0.823329	-0.169608	FALSE	TRUE	FALSE	up	up	0.814362	-0.169608	0.0129255	0.913647	Repeated-specific
G3UW82	Myh2	0.419731	-0.293115	0.0135484	-0.768831	0.185465	-0.475717	FALSE	TRUE	FALSE	weak	down	2.62297	-0.475717	0.0135484	0.768831	Repeated-specific
P62855	Rps26	0.374217	0.301693	0.0147249	0.642597	0.291048	0.340904	FALSE	TRUE	FALSE	weak	up	2.12997	0.340904	0.0147249	0.642597	Repeated-specific
Q8VCT4	Ces1d	0.354988	-0.519073	0.015372	-1.57629	0.155187	-1.05721	FALSE	TRUE	FALSE	weak	down	3.03673	-1.05721	0.015372	1.57629	Repeated-specific
Q99J99	Mpst	0.0967806	-0.345792	0.0165007	-0.680669	0.205453	-0.334877	FALSE	TRUE	FALSE	weak	down	1.96843	-0.334877	0.0165007	0.680669	Repeated-specific
Q9DCS2	Mettl26	0.596883	0.191544	0.0167454	1.21514	0.0558869	1.0236	FALSE	TRUE	FALSE	weak	up	6.34395	1.0236	0.0167454	1.21514	Repeated-specific
Q9QZD9	Eif3i	0.134411	0.579622	0.0168034	0.862635	0.247701	0.283013	FALSE	TRUE	FALSE	weak	up	1.48827	0.283013	0.0168034	0.862635	Repeated-specific
Q9JLH8	Tmod4	0.460831	-0.190602	0.0170985	-0.62367	0.109747	-0.433068	FALSE	TRUE	FALSE	weak	down	3.27211	-0.433068	0.0170985	0.62367	Repeated-specific
Q9Z2K1	Krt16	0.271915	2.69312	0.0176371	2.32874	0.878811	-0.36438	FALSE	TRUE	FALSE	up	up	0.8647	-0.36438	0.0176371	2.69312	Repeated-specific
Q8R5A0	Smyd2	0.266819	0.779806	0.0179106	1.56307	0.118253	0.783266	FALSE	TRUE	FALSE	up	up	2.00444	0.783266	0.0179106	1.56307	Repeated-specific
P60670	Nploc4	0.0544671	-1.15871	0.0182361	-0.919132	0.634112	0.239579	FALSE	TRUE	FALSE	down	down	0.793237	0.239579	0.0182361	1.15871	Repeated-specific
Q3UHB1	Nt5dc3	0.0408571	0.407441	0.0194028	0.608817	0.418943	0.201376	FALSE	TRUE	FALSE	weak	up	1.49425	0.201376	0.0194028	0.608817	Repeated-specific
P35293	Rab18	0.60429	0.116997	0.0218788	0.729907	0.0294837	0.612911	FALSE	TRUE	TRUE	weak	up	6.2387	0.612911	0.0218788	0.729907	Repeated-specific
Q63810	Ppp3r1	0.135699	0.433961	0.0222889	0.6417	0.497578	0.207739	FALSE	TRUE	FALSE	weak	up	1.4787	0.207739	0.0222889	0.6417	Repeated-specific
Q9D1X0	Nol3	0.0231498	0.563362	0.0283837	0.607356	0.697004	0.0439937	FALSE	TRUE	FALSE	weak	up	1.07809	0.0439937	0.0231498	0.607356	Repeated-specific
Q7TQ95	Lnpk	0.0914908	1.16672	0.0244853	1.45378	0.46985	0.287064	FALSE	TRUE	FALSE	up	up	1.24604	0.287064	0.0244853	1.45378	Repeated-specific
Q9D6Y9	Gbe1	0.0555463	0.672194	0.0245966	0.73573	0.7454	0.0635359	FALSE	TRUE	FALSE	up	up	1.09452	0.0635359	0.0245966	0.73573	Repeated-specific
Q9CX56	Psmd8	0.593914	0.136337	0.025156	0.638675	0.0872982	0.502339	FALSE	TRUE	FALSE	weak	up	4.68454	0.502339	0.025156	0.638675	Repeated-specific
Q9JHU4	Dync1h1	0.122572	0.528944	0.0297319	0.796491	0.276267	0.267548	FALSE	TRUE	FALSE	weak	up	1.50582	0.267548	0.0297319	0.796491	Repeated-specific
P70302	Stim1	0.152811	0.504234	0.0298974	0.612522	0.689647	0.108288	FALSE	TRUE	FALSE	weak	up	1.21476	0.108288	0.0298974	0.612522	Repeated-specific
Q9Z2I8	Suclg2	0.0712744	-0.653327	0.0331764	-1.15545	0.326109	-0.502121	FALSE	TRUE	FALSE	down	down	1.76856	-0.502121	0.0331764	1.15545	Repeated-specific
P23198	Cbx3	0.14988	-1.48179	0.0332464	-2.08803	0.576138	-0.606243	FALSE	TRUE	FALSE	down	down	1.40913	-0.606243	0.0332464	2.08803	Repeated-specific
O54786	Dffa	0.498557	0.559161	0.0349324	0.904552	0.640403	0.345391	FALSE	TRUE	FALSE	weak	up	1.6177	0.345391	0.0349324	0.904552	Repeated-specific
P62843	Rps15	0.646823	0.617205	0.0361508	1.28762	0.596797	0.670412	FALSE	TRUE	FALSE	up	up	2.08621	0.670412	0.0361508	1.28762	Repeated-specific
Q9DD18	Dtd1	0.60809	0.558118	0.0361563	1.02992	0.655209	0.471798	FALSE	TRUE	FALSE	weak	up	1.84534	0.471798	0.0361563	1.02992	Repeated-specific
P61759	Vbp1	0.957457	0.0428649	0.0366397	0.739216	0.392177	0.696351	FALSE	TRUE	FALSE	weak	up	17.2452	0.696351	0.0366397	0.739216	Repeated-specific
Q60960	Kpna1	0.755233	0.186504	0.0372918	2.48882	0.0504394	2.30231	FALSE	TRUE	FALSE	weak	up	13.3446	2.30231	0.0372918	2.48882	Repeated-specific
Q8R2Q4	Gfm2	0.0537985	1.95371	0.0395416	2.16642	0.603899	0.212715	FALSE	TRUE	FALSE	up	up	1.10888	0.212715	0.0395416	2.16642	Repeated-specific
P35282	Rab21	0.141753	0.532684	0.0399742	0.728814	0.32872	0.19613	FALSE	TRUE	FALSE	weak	up	1.36819	0.19613	0.0399742	0.728814	Repeated-specific
E9QA62	Lmod3	0.106506	-0.730224	0.0415869	-0.865843	0.579158	-0.135619	FALSE	TRUE	FALSE	down	down	1.18572	-0.135619	0.0415869	0.865843	Repeated-specific
Q6PHZ2	Camk2d	0.520302	0.290769	0.0442469	0.632261	0.394561	0.341492	FALSE	TRUE	FALSE	weak	up	2.17445	0.341492	0.0442469	0.632261	Repeated-specific
Q9Z204	Hnrnpc	0.239001	-0.902297	0.0446553	-1.08224	0.780942	-0.179945	FALSE	TRUE	FALSE	down	down	1.19943	-0.179945	0.0446553	1.08224	Repeated-specific
Q8BTY1	Kyat1	0.829889	0.16591	0.0459127	1.09591	0.174966	0.930002	FALSE	TRUE	FALSE	weak	up	6.60545	0.930002	0.0459127	1.09591	Repeated-specific
Q00519	Xdh	0.330942	0.467805	0.174782	-0.672729	0.0030518	-1.14053	FALSE	FALSE	TRUE	weak	down	1.43805	-1.14053	0.0030518	1.14053	Single-versus-repeated difference-only
Q9JKB3-2	Ybx3	0.352851	-1.07058	0.118565	1.70542	0.00406584	2.776	FALSE	FALSE	TRUE	down	up	1.59299	2.776	0.00406584	2.776	Single-versus-repeated difference-only
P19246	Nefh	0.422255	0.929226	0.508826	-0.764437	0.00537307	-1.69366	FALSE	FALSE	TRUE	up	down	0.82266	-1.69366	0.00537307	1.69366	Single-versus-repeated difference-only
P17426	Ap2a1	0.186599	-0.777467	0.694196	0.198191	0.00727209	0.975658	FALSE	FALSE	TRUE	down	weak	0.254919	0.975658	0.00727209	0.975658	Single-versus-repeated difference-only
Q9CQV1	Pam16	0.198172	0.995186	0.201755	-1.16904	0.0091444	-2.16422	FALSE	FALSE	TRUE	up	down	1.17469	-2.16422	0.0091444	2.16422	Single-versus-repeated difference-only
P11438	Lamp1	0.168136	-0.635437	0.48774	0.30575	0.0100699	0.941186	FALSE	FALSE	TRUE	down	weak	0.481165	0.941186	0.0100699	0.941186	Single-versus-repeated difference-only
Q8BIG7	Comtd1	0.0106011	-0.490678	0.276982	0.259147	0.0156037	0.749825	FALSE	FALSE	TRUE	weak	weak	0.52814	0.749825	0.0106011	0.749825	Single-versus-repeated difference-only
Q921F2	Tardbp	0.203093	-0.425859	0.531537	0.176202	0.011215	0.602061	FALSE	FALSE	TRUE	weak	weak	0.413756	0.602061	0.011215	0.602061	Single-versus-repeated difference-only
P42125	Eci1	0.0993633	-0.473591	0.2139	0.410491	0.0120355	0.884082	FALSE	FALSE	TRUE	weak	weak	0.866763	0.884082	0.0120355	0.884082	Single-versus-repeated difference-only
Q9R111	Gda	0.343315	-0.674679	0.336347	0.577513	0.0135188	1.25219	FALSE	FALSE	TRUE	down	weak	0.855983	1.25219	0.0135188	1.25219	Single-versus-repeated difference-only
P51150	Rab7a	0.214264	0.334711	0.199591	-0.292049	0.0150366	-0.62676	FALSE	FALSE	TRUE	weak	weak	0.872541	-0.62676	0.0150366	0.62676	Single-versus-repeated difference-only
P18654	Rps6ka3	0.202303	1.63511	0.0766777	2.42433	0.0235127	0.789219	FALSE	FALSE	TRUE	up	up	1.48267	0.789219	0.0235127	2.42433	Single-versus-repeated difference-only
Q8C7V8	Ccdc134	0.660948	-0.392913	0.141144	1.21481	0.0276197	1.60773	FALSE	FALSE	TRUE	weak	up	3.09181	1.60773	0.0276197	1.60773	Single-versus-repeated difference-only
P13542	Myh8	0.633363	0.282549	0.0560363	-3.02398	0.0288008	-3.30653	FALSE	FALSE	TRUE	weak	down	10.7025	-3.30653	0.0288008	3.30653	Single-versus-repeated difference-only
Q8BTM8	Flna	0.967019	0.0140581	0.0797667	0.807031	0.0317445	0.792973	FALSE	FALSE	TRUE	weak	up	57.4068	0.792973	0.0317445	0.807031	Single-versus-repeated difference-only
Q3UZA1	Rcsd1	0.212716	0.624635	0.733358	-0.18796	0.0329769	-0.812595	FALSE	FALSE	TRUE	up	weak	0.300912	-0.812595	0.0329769	0.812595	Single-versus-repeated difference-only
Q9D1M0	Sec13	0.189796	-2.0534	0.214987	1.16248	0.0337214	3.21588	FALSE	FALSE	TRUE	down	up	0.566126	3.21588	0.0337214	3.21588	Single-versus-repeated difference-only
Q02566	Myh6	0.225266	-0.296388	0.158223	0.435767	0.0348485	0.732155	FALSE	FALSE	TRUE	weak	weak	1.47026	0.732155	0.0348485	0.732155	Single-versus-repeated difference-only
Q6IRU2	Tpm4	0.49324	-0.630287	0.148384	1.02347	0.0386796	1.65376	FALSE	FALSE	TRUE	down	up	1.62382	1.65376	0.0386796	1.65376	Single-versus-repeated difference-only
P13541	Myh3	0.0555258	-0.792782	0.725245	-0.0762494	0.0388319	0.716533	FALSE	FALSE	TRUE	down	weak	0.0961794	0.716533	0.0388319	0.792782	Single-versus-repeated difference-only
Q9DBG1	Cyp27a1	0.792752	-0.16207	0.0547507	0.982855	0.0461614	1.14492	FALSE	FALSE	TRUE	weak	up	6.0644	1.14492	0.0461614	1.14492	Single-versus-repeated difference-only
P50637	Tspo	0.741374	-0.382731	0.111267	1.54814	0.0467737	1.93087	FALSE	FALSE	TRUE	weak	up	4.04499	1.93087	0.0467737	1.93087	Single-versus-repeated difference-only
Q9JMC3	Dnaja4	0.0790952	-0.864139	0.271433	0.184016	0.0480987	1.04816	FALSE	FALSE	TRUE	down	weak	0.212948	1.04816	0.0480987	1.04816	Single-versus-repeated difference-only
P38060	Hmgcl	0.18466	-0.502493	0.347629	0.221695	0.0493388	0.724188	FALSE	FALSE	TRUE	weak	weak	0.441191	0.724188	0.0493388	0.724188	Single-versus-repeated difference-only
Q9DB05	Napa	0.000324865	0.881016	3.87399e-05	0.910339	0.797898	0.0293224	TRUE	TRUE	FALSE	up	up	1.03328	0.0293224	3.87399e-05	0.910339	Sustained
Q9D783	Klhl40	0.000324099	0.9267	0.000133065	0.883865	0.784446	-0.042835	TRUE	TRUE	FALSE	up	up	0.953777	-0.042835	0.000133065	0.9267	Sustained
P70402	Mybph	0.00273113	3.60916	0.00119747	3.93914	0.411865	0.329981	TRUE	TRUE	FALSE	up	up	1.09143	0.329981	0.00119747	3.93914	Sustained
Q9DBC7	Prkar1a	0.00129467	-2.07162	0.0064463	-1.67478	0.484308	0.396833	TRUE	TRUE	FALSE	down	down	0.808443	0.396833	0.00129467	2.07162	Sustained
P54726	Rad23a	0.00243888	0.93194	0.0181947	0.92721	0.986001	-0.00473046	TRUE	TRUE	FALSE	up	up	0.994924	-0.00473046	0.00243888	0.93194	Sustained
Q8C7E7	Stbd1	0.00696821	1.31085	0.00416776	1.13053	0.584229	-0.180311	TRUE	TRUE	FALSE	up	up	0.862447	-0.180311	0.00416776	1.31085	Sustained
Q6GQT9	Nomo1	0.036562	1.83232	0.00593939	1.82777	0.994066	-0.00454927	TRUE	TRUE	FALSE	up	up	0.997517	-0.00454927	0.00593939	1.83232	Sustained
Q149B8	Perm1	0.0110168	-1.64961	0.00770139	-1.67639	0.924676	-0.0267787	TRUE	TRUE	FALSE	down	down	1.01623	-0.0267787	0.00770139	1.67639	Sustained
Q9DC50	Crot	0.0389934	1.61415	0.00905412	1.80573	0.682341	0.19158	TRUE	TRUE	FALSE	up	up	1.11869	0.19158	0.00905412	1.80573	Sustained
P46412	Gpx3	0.0110535	-0.858028	0.0192747	-0.822468	0.894375	0.0355604	TRUE	TRUE	FALSE	down	down	0.958556	0.0355604	0.0110535	0.858028	Sustained
Q61735	Cd47	0.0455632	-1.35235	0.0175635	-1.58774	0.744218	-0.23539	TRUE	TRUE	FALSE	down	down	1.17406	-0.23539	0.0175635	1.58774	Sustained
Q3V009	Tmed1	0.0282207	-1.64958	0.0177501	-2.04783	0.612641	-0.398257	TRUE	TRUE	FALSE	down	down	1.24143	-0.398257	0.0177501	2.04783	Sustained
Q9EQP2	Ehd4	0.0413635	1.10569	0.0279748	1.30431	0.513644	0.198625	TRUE	TRUE	FALSE	up	up	1.17964	0.198625	0.0279748	1.30431	Sustained
P16110	Lgals3	0.00147246	3.26708	4.47666e-05	4.2173	0.108388	0.950223	TRUE	TRUE	FALSE	up	up	1.29085	0.950223	4.47666e-05	4.2173	Reinforced
P62242	Rps8	0.0393878	0.816768	0.0111312	1.16663	0.232962	0.349867	TRUE	TRUE	FALSE	up	up	1.42836	0.349867	0.0111312	1.16663	Reinforced
Q8R3Z5-3	Cacnb1	0.00144034	0.667512	0.0165166	0.525406	0.434936	-0.142106	TRUE	FALSE	FALSE	up	weak	0.787111	-0.142106	0.00144034	0.667512	Single-specific/weakly attenuated
Q80W54	Zmpste24	0.0150092	-0.926405	0.120657	-0.808672	0.750898	0.117733	TRUE	FALSE	FALSE	down	down	0.872914	0.117733	0.0150092	0.926405	Single-specific/weakly attenuated
P0DMN7	Amd1	0.0240494	-0.737083	0.0544659	-0.645434	0.795852	0.0916491	TRUE	FALSE	FALSE	down	down	0.87566	0.0916491	0.0240494	0.737083	Single-specific/weakly attenuated
Q3THE2	Myl12b	0.0279236	-1.3642	0.347504	-1.28258	0.952833	0.0816145	TRUE	FALSE	FALSE	down	down	0.940174	0.0816145	0.0279236	1.3642	Single-specific/weakly attenuated
O09110	Map2k3	0.0405339	0.608412	0.0458341	0.47364	0.43432	-0.134772	TRUE	FALSE	FALSE	up	weak	0.778485	-0.134772	0.0405339	0.608412	Single-specific/weakly attenuated
P15508	Sptb	0.0473905	1.02357	0.0648497	0.927683	0.850788	-0.0958893	TRUE	FALSE	FALSE	up	up	0.906319	-0.0958893	0.0473905	1.02357	Single-specific/weakly attenuated
Q8BGC4	Zadh2	0.000544721	-0.857521	0.108406	-0.379036	0.0402581	0.478484	TRUE	FALSE	FALSE	down	weak	0.442014	0.478484	0.000544721	0.857521	Attenuated to baseline
Q8BLY2	Tarsl2	0.000835899	1.47739	0.297888	-0.25824	0.0011875	-1.73563	TRUE	FALSE	TRUE	up	weak	0.174795	-1.73563	0.000835899	1.73563	Attenuated to baseline
Q7TNG5	Eml2	0.00203862	-1.7462	0.257179	-0.928569	0.342297	0.817635	TRUE	FALSE	FALSE	down	down	0.531764	0.817635	0.00203862	1.7462	Attenuated to baseline
O35459	Ech1	0.00259936	-0.598056	0.270829	-0.13347	0.0240184	0.464586	TRUE	FALSE	FALSE	down	weak	0.223173	0.464586	0.00259936	0.598056	Attenuated to baseline
P40936	Inmt	0.00311682	-1.49954	0.0773512	-0.70607	0.0995039	0.79347	TRUE	FALSE	FALSE	down	down	0.470858	0.79347	0.00311682	1.49954	Attenuated to baseline
Q9JK42	Pdk2	0.00447663	-0.89958	0.198193	-0.504076	0.362232	0.395504	TRUE	FALSE	FALSE	down	weak	0.560346	0.395504	0.00447663	0.89958	Attenuated to baseline
Q9WV06	Ankrd2	0.00619176	0.607868	0.759466	-0.0675232	0.014972	-0.675391	TRUE	FALSE	TRUE	up	weak	0.111082	-0.675391	0.00619176	0.675391	Attenuated to baseline
P70266	Pfkfb1	0.00679613	-0.92293	0.151521	-0.517031	0.147141	0.405899	TRUE	FALSE	FALSE	down	weak	0.560206	0.405899	0.00679613	0.92293	Attenuated to baseline
Q9CQH7	Btf3l4	0.00979449	0.802086	0.18617	0.577214	0.554104	-0.224872	TRUE	FALSE	FALSE	up	weak	0.719641	-0.224872	0.00979449	0.802086	Attenuated to baseline
Q9CPU4	Mgst3	0.0118467	-0.629008	0.0580147	-0.436405	0.455432	0.192602	TRUE	FALSE	FALSE	down	weak	0.6938	0.192602	0.0118467	0.629008	Attenuated to baseline
Q5DTJ9	Mypn	0.0129866	0.669238	0.0713896	0.438699	0.176302	-0.230538	TRUE	FALSE	FALSE	up	weak	0.655521	-0.230538	0.0129866	0.669238	Attenuated to baseline
Q99LM3	Smtnl1	0.0277901	-1.50722	0.390492	-0.401441	0.013237	1.10578	TRUE	FALSE	TRUE	down	weak	0.266345	1.10578	0.013237	1.50722	Attenuated to baseline
Q64522	Hist2h2ab	0.0138851	-0.627692	0.189068	-0.398269	0.481571	0.229422	TRUE	FALSE	FALSE	down	weak	0.634499	0.229422	0.0138851	0.627692	Attenuated to baseline
Q8R1K4	Phykpl	0.0297265	-1.78475	0.803292	0.166686	0.0145221	1.95143	TRUE	FALSE	TRUE	down	weak	0.0933946	1.95143	0.0145221	1.95143	Attenuated to baseline
Q9QZ06	Tollip	0.0392547	1.75401	0.560424	0.370307	0.0151607	-1.3837	TRUE	FALSE	TRUE	up	weak	0.21112	-1.3837	0.0151607	1.75401	Attenuated to baseline
Q8R2G4	Art3	0.0211122	-0.818205	0.0880149	-0.45023	0.16997	0.367975	TRUE	FALSE	FALSE	down	weak	0.550265	0.367975	0.0211122	0.818205	Attenuated to baseline
Q9R0H0	Acox1	0.0267136	-1.37925	0.697135	-0.225238	0.100746	1.15401	TRUE	FALSE	FALSE	down	weak	0.163305	1.15401	0.0267136	1.37925	Attenuated to baseline
Q99MN1	Kars1	0.0285279	-0.777461	0.484738	-0.258522	0.0886103	0.518939	TRUE	FALSE	FALSE	down	weak	0.332521	0.518939	0.0285279	0.777461	Attenuated to baseline
Q9DBF1-2	Aldh7a1	0.030558	-1.16275	0.111114	-0.792903	0.294745	0.369845	TRUE	FALSE	FALSE	down	down	0.681922	0.369845	0.030558	1.16275	Attenuated to baseline
Q9JLT4	Txnrd2	0.0310275	1.26175	0.199241	0.600867	0.177392	-0.660885	TRUE	FALSE	FALSE	up	up	0.476216	-0.660885	0.0310275	1.26175	Attenuated to baseline
Q8K010	Oplah	0.038124	-1.49098	0.0935763	-0.786722	0.264542	0.704257	TRUE	FALSE	FALSE	down	down	0.527655	0.704257	0.038124	1.49098	Attenuated to baseline
Q8BJY1	Psmd5	0.0382418	1.60171	0.213413	1.07861	0.540424	-0.5231	TRUE	FALSE	FALSE	up	up	0.673412	-0.5231	0.0382418	1.60171	Attenuated to baseline
O89023	Tpp1	0.0389943	-1.01445	0.0981596	-0.382308	0.142243	0.632147	TRUE	FALSE	FALSE	down	weak	0.37686	0.632147	0.0389943	1.01445	Attenuated to baseline
Q91V61	Sfxn3	0.0390521	2.31922	0.200911	1.38952	0.210211	-0.929697	TRUE	FALSE	FALSE	up	up	0.599134	-0.929697	0.0390521	2.31922	Attenuated to baseline
P57759	Erp29	0.0441496	-1.12283	0.635773	-0.171398	0.0911235	0.951435	TRUE	FALSE	FALSE	down	weak	0.152648	0.951435	0.0441496	1.12283	Attenuated to baseline
Q8R1Q8	Dync1li1	0.0473752	0.959671	0.153137	0.639341	0.559947	-0.32033	TRUE	FALSE	FALSE	up	up	0.666209	-0.32033	0.0473752	0.959671	Attenuated to baseline
Q99J39	Mlycd	0.033257	-2.0714	0.0193136	-1.5459	0.420483	0.525501	TRUE	TRUE	FALSE	down	down	0.746307	0.525501	0.0193136	2.0714	Attenuated
Q9JLV5	Cul3	0.0412136	1.09533	0.0174645	-1.55719	0.0013647	-2.65252	TRUE	TRUE	TRUE	up	down	1.42166	-2.65252	0.0013647	2.65252	Reversed
